# Structure-based identification of GIRK2-PIP2 modulators among known drugs and metabolites using docking, MM-GBSA, ADMET, and molecular dynamics

**DOI:** 10.1101/2025.05.13.653795

**Authors:** Danko Jeremic, Lydia Jiménez-Díaz, Juan D. Navarro-López

## Abstract

G protein-gated inwardly rectifying potassium (GIRK) channels are key regulators of neuronal excitability, making them promising therapeutic targets for central nervous system disorders. Their activation depends on phosphatidylinositol-4,5-bisphosphate (PIP_2_), which stabilizes the channel’s open state. A deeper understanding of GIRK-PIP_2_ interactions could uncover new physiological roles and pave the way for therapies that modulate channel function.

This study aimed to advance the targeting of GIRK channels at the PIP_2_-binding site. Over one million compounds were screened against GIRK2 (PDB ID: 4KFM) using high-throughput virtual screening. A core constraint with a root-mean-square deviation (RMSD) < 2 Å was applied to assure the accuracy and binding close to PIP_2_-binding site. The top-scoring ligands were redocked with Glide (SP, XP) and binding free energy was estimated using Molecular Mechanics Generalized Born Surface Area method. The most promising compounds were analyzed for pharmacokinetic/physicochemical properties, followed by molecular dynamics (MD) simulations over 200 ns in membrane bilayer.

MD analysis revealed three known compounds (Rosuvastatin, CID: 54365126 and 7304563) as potential competitive GIRK2 modulators, exhibiting stable interactions with residues critical for binding endogenous activators (PIP_2_, cholesterol), and GIRK-acting drugs. Docking analyses also revealed strong binding to GIRK2 for various metabolites, including leukotrienes, resolvins, acyl-CoAs, and polyphosphates, including adenosine-triphosphate (ATP) and thiamine-triphosphate.

Notably, some of the identified compounds can affect similar ion channels, indicating potential cross-reactivity with GIRK2. Furthermore, the binding modes of acyl-CoAs and polyphosphates closely resemble PIP_2_’s hydrophobic and phosphate group engagement. Together, these findings offer promising candidates for experimental validation and therapeutic development.

**Graphical abstract:** 

Abbreviations: ADMET – Absorption, Distribution, Metabolism, Elimination, Toxicity; CID – PubChem Compound Identification; MM-GBSA – Molecular Mechanics with Generalized Born and Surface Area solvation; RMSD - Root-Mean-Square Deviation; SP – Standard Precision; PIP_2_ – phosphatidylinositol-4,5-bisphosphate; XP – Extra Precision.

**HIGHLIGHTS:**

- Multi-target screening identifies selective modulators of the GIRK2 channel
- Ligands target the PIP2-binding site, a novel interface for GIRK2 modulation
- MM-GBSA confirms binding affinity and ligand stability post-docking
- Dynamics and bioinformatics predict selectivity and off-target interactions
- Statins and leukotriene-modifying drugs are strong GIRK2 modulator candidates
