## Supplemental Table S3 for "Structure-based identification of GIRK2-PIP2 modulators among known drugs and metabolites using docking, MM-GBSA, ADMET, and molecular dynamics"

### Sheet: Sheet1
SMILES	LIGAND	dG (MM-GBSA)	MD stability (ns)
Cc1ccc(-c2ccc(O)cc2/C=C\C#Cc2ccc(C(=O)[O-])cc2)cc1	54365126	-204.52	200
COc1cc(/C=C/C(=O)[O-])cc(Cl)c1OCc1cccc(Br)c1	ZINC000226337021	-203.98	< 10
O=C(Nc1ccc(C(=O)[O-])c(O)c1)c1ccc(-c2ccc(Cl)cc2Cl)o1	ZINC000020139925	-192.35	< 10
CC(C)C1=C(/C=C/[C@H](O)C[C@H](O)CC(=O)[O-])C(C2=NC=C(F)S2)=NC(N(C)S(C)(=O)=O)=N1	Rosuvastatin bioisostere 105	-179.99	< 10
CC(C)C1=C(/C=C/[C@H](O)C[C@H](O)CC2=C(O)C(=O)C=CC2=O)C(C2=CC=C(F)C=C2)=NC(N(C)S(C)(=O)=O)=N1	Rosuvastatin bioisostere 15	-174.91	< 10
CC1=NC(N(C)S(C)(=O)=O)=NC(C2=CC=C(F)C=C2)=C1/C=C/[C@@H](O)C[C@@H](O)CC(=O)[O-]	Rosuvastatin bioisostere 211	-173.18	< 10
COCC1=C([C@H]2C[C@H](F)C2)C(/C=C/[C@H](O)C[C@H](O)CC(=O)[O-])=C(C(C)C)N=C1C(C)C	Cerivastatin bioisostere 90	-171.56	< 10
CC1=C(C)C(C2=CC=C(F)C=C2)=C(/C=C/[C@@H](O)C[C@@H](O)CC(=O)[O-])C(C(C)C)=N1	Cerivastatin bioisostere 171	-171.19	< 10
COCC1=C(C2=NC=C(F)S2)C(/C=C/[C@H](O)C[C@H](O)CC(=O)[O-])=C(C(C)C)N=C1C(C)C	Cerivastatin bioisostere 105	-169.78	< 10
C[C@@H]1CC/C(=C\[C@@H](O)C[C@@H](O)CC(=O)[O-])C2=C(C3=CC=C(F)C=C3)N=C(N(C)S(C)(=O)=O)N=C21	Rosuvastatin bioisostere 291	-169.01	< 10
O=C([O-])c1ccc(CCc2ccccc2CCc2ccccc2)cc1O	54129165	-168.99	< 10
CC(C)c1nc(N(C)S(C)(=O)=O)nc(-c2ccc(F)cc2)c1/C=C/[C@@H](O)C[C@@H](O)CC(=O)[O-]	Rosuvastatin	-166.93	200
O=C([O-])c1ccc(NCc2ccccc2OCc2ccc(F)cc2)cc1	7304563	-166.92	200
CN(C1=NC(C2=CC=C(F)C=C2)=C(/C=C/[C@@H](O)C[C@@H](O)CC(=O)[O-])C=N1)[SH](=O)=O	Rosuvastatin bioisostere 11	-164.15	< 10
COCC1=C(C2=NN=C(F)C=C2)C(/C=C/[C@H](O)C[C@H](O)CC(=O)[O-])=C(C(C)C)N=C1C(C)C	Cerivastatin bioisostere 101	-157.63	< 10
CN(C1=NC(C2=CC=C(F)C=C2)=C(/C=C/[C@@H](O)C[C@@H](O)CC(=O)[O-])C=N1)S(C)(=O)=O	Rosuvastatin bioisostere 81	-156.63	< 10
CC(C)C1=C(/C=C/[C@H](O)C[C@H](O)CC(=O)[O-])C(C2=NC(F)=CS2)=NC(N(C)S(C)(=O)=O)=N1	Rosuvastatin bioisostere 107	-155.35	< 10
O=C([O-])c1cccc(NCc2ccccc2OCc2cccc(F)c2)c1	ZINC000408609246	-153.62	< 10
COCC1=C(C(C)C)N=C(C(C)C)C(/C=C/[C@@H](O)C[C@@H](O)CC(=O)[O-])=C1C1=CC=C(F)C=C1	Cerivastatin	-152.4	15
O=C(Nc1ccc(C(=O)[O-])c(O)c1)c1ccc(-c2cccc(Cl)c2Cl)o1	ZINC000020140147	-152.39	< 10
Cc1ccc(-c2cccc(O)c2/C=C\C#Cc2ccc(C(=O)[O-])cc2)cc1	53696270	-148.72	70
CC1=C(F)C=CC(C2=C(/C=C/[C@@H](O)C[C@@H](O)CC(=O)[O-])C(C(C)C)=NC(N(C)S(C)(=O)=O)=N2)=C1	Rosuvastatin bioisostere 41	-148.71	< 10
O=C([O-])c1ccc(CNC(=O)c2ccc(-c3ccc(Cl)cc3Cl)o2)cc1	ZINC000013092448	-148.22	< 10
Cc1ccc(-c2ccc(C(=O)NCc3ccc(C(=O)[O-])cc3)o2)cc1Cl	ZINC000020140318	-128.7	< 10
CC(C)n1c(/C=C/[C@@H](O)C[C@@H](O)CC(=O)[O-])c(-c2ccc(F)cc2)c2ccccc21	Fluvastatin	-125.48	15
CC(C)c1c(C(=O)Nc2ccccc2)c(-c2ccccc2)c(-c2ccc(F)cc2)n1CC[C@@H](O)C[C@@H](O)CC(=O)[O-]	Atorvastatin	-122.77	< 10
CC(C)C1=C(/C=C/[C@H](O)C[C@H](O)CC(=O)[O-])C(C2=CN=C(F)S2)=NC(N(C)S(C)(=O)=O)=N1	Rosuvastatin bioisostere 104	-118.32	< 10
O=C([O-])c1ccc(C#C/C=C\c2ccccc2-c2cccc(O)c2)cc1	54458635	-117.51	< 10
CC(C)C1=C(/C=C/[C@H](O)C[C@H](O)CC(=O)[O-])C([C@H]2C[C@H](F)C2)=NC(N(C)S(C)(=O)=O)=N1	Rosuvastatin bioisostere 90	-113.01	< 10
O=C([O-])c1ccc(NCc2ccccc2OCc2ccccc2F)cc1	49927734	-112.97	< 10
O=C([O-])c1ccc(CNC(=O)c2ccc(-c3ccc(Cl)c(Cl)c3)o2)cc1	ZINC000020139991	-110.07	< 10
